# Functional divergence of regulatory and conventional bovine neutrophils following *Mycobacterium bovis* infection

**DOI:** 10.64898/2026.03.16.712159

**Authors:** Maïa Saint-Vanne, Badreddine Bounab, Sebastien Eymieux, Emma Perdriau, Florence Carerras, Romain Roullier, Yves Le Vern, Julien Pichon, Emilie Doz-Deblauwe, Pierre Germon, Nathalie Winter, Aude Remot

**Author notes:** Corresponding Author: Aude Remot.

## Abstract

Bovine tuberculosis (bTB), due to *Mycobacterium bovis* (Mb) infection, is a chronic cattle disease and neglected cause of zoonotic tuberculosis. The role of neutrophils in bTB is overlooked. We recently identified a new neutrophil subset in cattle and mice with a similar morphology to conventional inflammatory neutrophils (N^conv^). However, unlike N^conv^, these regulatory neutrophils (N^reg^) express MHC-II at their surface and can suppress lymphocyte proliferation. In this study, we compared the responses of bovine N^conv^ and N^reg^ to infection with a virulent Mb strain circulating in France and the attenuated Mb BCG vaccine. N^reg^ and N^conv^ had different transcriptional profiles and were differentially activated by Mb infection. Both N^reg^ and N^conv^ efficiently killed Mb, but N^reg^ had higher levels of phagocytosis activity and ROS production. N^reg^ had higher levels of mitochondrial activity and an ultrastructural organization different from that of N^conv^. Our results provide the first insight into the functional characterization of bovine neutrophil subsets during Mb infection and highlight a new layer of complexity in their functional diversity that must be taken into account to improve our understanding of bTB pathophysiology, which is urgently required to improve the management of this costly disease.
