## Supplementary material for "Functional divergence of regulatory and conventional bovine neutrophils following *Mycobacterium bovis* infection": SupMaterial1

### Sheet: All 3 - Sheet 1
	ALL_3 - Gene Ontology_Biological Process
	Nreg	Nconv
	ribosome biogenesis	leukocyte migration
	rRNA metabolic process	cytokine-mediated signaling pathway
	rRNA processing	myeloid leukocyte migration
	nucleoside phosphate biosynthetic process	chemotaxis
	regulation of DNA metabolic process	taxis
	ribosomal small subunit biogenesis	negative regulation of viral genome replication
	DNA repair	positive regulation of immune respone
	organophosphate biosynthetic process	immune effector process
	mitochondrion organization	neutrophil migration
	tRNA metabolic process	cell chemotaxis
	regulation of translation	neutrophil chemotaxis
	translational initiation	import into cell
	DNA replication	endosomal transport
	telomere maintenance via telomerase	defense reponse to virus
	nucleobase-containing small molecule metabolic process	endocytosis
	telomere maintenance	regulation of viral genome replication
	telomere organization	cell killing
	nucleoside phosphate metabolic process	regulation of response to biotic stimulus
	RNA-templated DNA biosynthetic process	autophagy
	aerobic respiration	process utilizing autophagic mechanism
	ALL_3 - Gene Ontology_Cellular Component
	Nreg	Nconv
	ribosomal subunit	clathrin-coated vesicle
	mitochondrial matrix	coated vesicle
	mitochondrial protein-containing complex	endocytic vesicle
	large ribosomal subunit	golgi-associated vesicle
	mitochondrial envelope	vesicle membrane
	mitochondrial ribosome	cytosplasmic vesicle membrane
	organellar ribosome	vacuole
	mitochondrial membrane	phagocytic vesicle
	mitochondrial inner membrane	endosome membrane
	preribosome	plasma membrane raft
	organelle inner membrane	autophagosome
	small-subunit processome	trans-golgi network transport vesicle
	ribosome	caveola
	mitochondrial large ribosomal subunit	WASH complex
	organellar large robosome subunit	early endosome
	cytosolic ribosome	transcription repressor complex
	oxidoreductase complex	MSL complex
	cytosolic large ribosome subunit	autophagosome membrane
	endoplasmic reticulum membrane	retromer complex
	endoplasmic reticulum subcompartment	transcription regulator complex
	ALL_3 - Reactome
	Nreg	Nconv
	translation	neutrophil degranulation
	metabolism of RNA	cytokine signaling in immune system
	major pathway of RNA processing in the nucleolus and cytosol	notch-HLH transcription pathway
	rRNA processing	signal regulatory protein family interactions
	rRNA processing in the nucleus and cytosol	signaling by interleukins
	cap-dependent translation initiaiton	threonine catabolism
	eukaryotic translation initiation	signaling by NTRK1 (TRKA)
	l13a-mediated translational silencing of Ceruloplasmin expression
	formation of a pool of free 40S subunits
	mitochondrial translation elongation
	mitochondrial translation
	nonsense mediated decay (NMD) independent of the exon junction complex (EJC)
	GTP hydrolysis and joining of the 60S ribosomal subunit
	mitochondrial translation termination
	SRP-dependent cotranslational protein targeting to membrane
	nonsense mediated decay (NMD)enhanced by the exon junction complex (EJC)
	nonsense-mediated decay
	aerobic respiration and respiratory electron transport
	formation of the ternary complex, and subsequently, the 43S complex
	translation initiation complex formation
	ALL_3 - KEGG
	Nreg	Nconv
	ribosome	endocytosis
	oxidative phosphorylation	notch signaling pathway
	parkinson disease	FoxO signaling pathway
	prion disease	chemokine signaling pathway
	amyotrophic lateral sclerosis	kaposi sarcoma-associated herpesvirus infection
	coronavirus disease - COVID-19	hepatitis B
	thermogenesis	Fc gamma R-mediated phagocytosis
	diabetic cardiomyopathy	autophagy - animal
	alzheimer disease	Natural killer cell mediated cytotoxicity
	huntington disease	osteoclast differentiation
	chemical carcinogenesis - reactive oxygen species	NOD-like receptor signaling pathway
	ribosome biogenesis in eukaryotes	Fc epsilon RI signaling pathway
	non-alcoholic fatty liver disease	Neutrophil extracellular trap formation
	hematopoietic cell lineage	yersinia infection
	nucleocytoplasmic transport	influenza A
	asthma	efferocytosis
	pathways of neurodegeneration - multiple disease	PD-L1 expression and PD-1 checkpoint pathway in cancer
	carbon metabolism	MAPK signaling pathway
	RNA degradation	salmonella infection
	nucleotide excision repair	tuberculosis

### Sheet: By condition - Sheet 2
	BY CONDITION - Gene Ontology_Biological Process
	Uninfected		BCG		Mb3601
	Nreg	Nconv	Nreg	Nconv	Nreg	Nconv
	Aerobic respiration	vacuole organization	aerobic respiration	positive regulation of immune response	tRNA metabolic process	autophagy
	Cellular respiration	autophagy	tRNA metabolic process	immune effector process	ribosomal large subunit biogenesis	process utilizing autophagic mechanism
	Oxidative phosphorylation	process utilizing autophagic mechanisms	ATP synthesis coupled electron transport	regulation of reponse to biotic stimulus	rRNA metabolic process	regulation of cell activation
	ATP synthesis coupled electron transport	myeloid cell differentiation	cellular respiration	myeloid leukocyte migration	ribosome biogenesis	regulation of leukocyte activation
	electron transport chain	lysosome organization	oxidative phosphorylation	leukocyte migration	rRNA processing	leukocyte differentiation
	mitochondrial electron transport, NADH to ubiquinone	lytic vacuole organization	aerobic electron transport chain	neutrophil migration	organophosphate biosynthetic process	T cell activation
	aerobic electron transport chain	immune effector process	mitochondrial ATP synthesis coupled electron transport	regulation of immune effector process	RNA modification	cytokine-mediated signaling pathway
	energy derivation by oxidation of organic compounds	leukocyte differentiation	electron transport chain	autophagy	regulation of protein stability	vacuole organization
	mitochondrial ATP synthesis coupled electron transport	leukocyte migration	repiratory electron transport chain	process utilizing autophagic mechanism	tRNA processing	regulation of leukocyte activation
	respiratory electron transport chain	leukocyte cell-cell adhesion	ribosomal large subunit biogenesis	positive regulation of reponse to biotic stimulus	tRNA aminoacylation	positive regulation of immune response
	ribosomal large subunit biosynthesis	autophagosome organization	tRNA processing	cytokine-mediated signaling pathway	amino acid activation	leukocyte cell-cell adhesion
	rRNA metabolic process	leukocyte activation involved in immune response	mitochondrial electron transport, NADH to ubiquinone	chemotaxis	telomere maintenance	mononuclear cell differentiation
	generation of precursor metabolites and energy	endocytosis	RNA modification	negative regulation of viral genome replication	telomere maintenance via telomere lengthening	macroautophagy
	membraneless organelle assembly	cell activation involved in immune response	ribosome biogenesis	taxis	telomere organization	myeloid cell differentiation
	rRNA processing	macroautophagy	purine-containing compound metabolic process	import into cell	methylation	defense reponse to virus
	carboxylic acid biosynthetic process	regulation of lymphocyte activation	lipid biosynthesis process	leukocyte cell-cell adhesion	tRNA modification	response to virus
	ribosome biogenesis	T cell activation	rRNA processing	regulation of innate immune response	positive regulation of protein metabolic process	positive regulation of cell activation
	organic acid biosynthetic process	regulation of autophagy	rRNA metabolic process	positive regulation of response to external stimulus	ATP synthesis coupled electron transport	regulation of response to biotic stimulus
	intracellular protein transport	positive regulation of immune response	monocarboxylic acid metabolic process	granulocyte migration	oxidative phosphorylation	endocytosis
	telomere organization	positive regulation of leukocyte differentiation	energy derivation by oxidation of organic compounds	endocytosis	telomere maintenance via telomerase	immune effector process
	BY CONDITION - Gene Ontology_Cellular Component
	Uninfected		BCG		Mb3601
	Nreg	Nconv	Nreg	Nconv	Nreg	Nconv
	mitochondrial matrix	lysosome	mitochondrial matrix	coated vesicle	mitochondrial matrix	vacuole
	mitochondrial ribosome	lytic vacuole	mitochondrial protein-containing complex	clathrin-coated vesicle	mitochondrial protein-containing complex	lysosome
	organellar ribosome	vacuole	mitochondrial ribosome	golgi-associated vesicle	mitochondrial ribosome	lytic vacuole
	mitochondrial protein-containing complex	uropod	organellar ribosome	vesicle membrane	organellar ribosome	cytoplasmic vesicle membrane
	mitochondrial large ribosomal subunit	vesicle membrane	mitochondrial large ribosomal subunit	endocytic vesicle	mitochondrial large ribosomal subunit	vesicle membrane
	organellar large ribosomal subunit	early endosome	organellar large ribosomal subunit	cytoplasmic vesicle membrane	organellar large ribosomal subunit	cytosplasmic side of membrane
	repiratory chain complex	cell trailing edge	ribosomal subunit	phagophore assembly site	ribosomal subunit	vacuolar membrane
	preribosome	coated vesicle	respiratory chain complex	trans-golgi network transport vesicle	mitochondrial envelope	cell cortex
	ribosomal subunit	vacuolar membrane	replication fork	autophagosome	large ribosomal subunit	transcription regulator complex
	nuclear chromosome	cytoplasmic vesicle membrane	mitochondrial envelope	endosome membrane	mitochondrial inner membrane	early endosome
	replication fork	actin cytoskeleton	nuclear DNA-directed RNA polymerase complex	specific granule	immunglobulin complex	endocytic vesicle
	nuclear replication fork	late endosome	immunglobulin complex	early endosome	mitochondrial membrane	endosome membrane
	MLL1 complex	caveola	preribosome	phagocytic cup	organnelle inner membrane	autophagosome
	large ribosomal subunit	endocytic vesicle	large ribosomal subunit	phagocytic vesicle	methylosome	clathrin-coated vesicle
	MLL1/2 complex	plasma membrane raft	MLL1 complex	vacuole	respiratory chain complex	cell leading edge
	CMG complex	cytoplasmic side of membrane	mitochondrial inner membrane	plasma membrane raft	preribosome	coated vesicle
	small-subunit processome	cell cortex	endoplasmic reticulum protein-containing complex	side of membrane	replication fork	autophagosome membrane
	sno(s)RNA-containing ribonuleoprotein complex	golgi membrane	MLL1/2 complex	caveola	nuclear chromosome	cytoplasmic side of plasma membrane
	nuclear replicsome	WASH complex	Seh1-associated complex	cytoplasmic vesicle membrane	endoplasmic reticulum protein-containing complex	phagocytic vesicle
	proteasome accessory complex	membrane raft	organelle inner membrane	uropod	eukaryotic translation initiation factor 3 complex	cell-substrate junction
	BY CONDITION - Reactome
	Uninfected		BCG		Mb3601
	Nreg	Nconv	Nreg	Nconv	Nreg	Nconv
	translation	neutrophil degranulation	translation	neutrophil degranulation	translation	neutrophil degranulation
	mitochondrial translation elongation	cytokine signaling in immune system	cap-dependant translation initiation	Notch-HLH transcription pathway	metabolism of RNA	cytokine signaling in immune system
	mitochondrial translation termination	interleukin-2 family signaling	eukaryotic translation initiation	Signal regulatory protein family interations	SRP-dependent cotranslational protein targeting to membrane	interleukin-2 family signaling
	L13a-mediated translational silencing of ceruloplasmin expression	RUNX3 regulates NOTCH signaling	mitochondrial translation elongation		mitochondrial translation elongation	signaling by interleukins
	Cap-dependent translation inhibition	interleukin-3, interleukine-5 and GM-CSF signaling	mitochondrial translation termination		mitochondrial translation termination	amino acids regulate mTORC1
	eukaryotic translation initiation	Notch-HLH transcription pathway	mitochondrias translation		mitochondrial translation	cellular response to starvation
	nonsense mediated decay (NMD) independant of the exon junction complex (EJC)	interferon signaling	nonsense mediated decay (NMD) independant of the exon junction complex (EJC)		GTP hydrolysis and joining of the 60S ribosomal subunit	transferrin endocytosis and recycling
	formation of a pool of free 40S subunits	interleukine receptor SHC signaling	formation of a pool of free 40S subunits		nonsense mediated decay (NMD) enhanced by the exon junction complex (EJC)	interleukin-3, interleukine-5 and GM-CSF signaling
	SRP-dependent cotranslational protein targeting to membrane	transferrin endocytosis and recycling	metabolism of RNA		nonsense-mediated decay (NMD)	interferon signaling
	metabolism of RNA	synthesis of PIPs at the plasma membrane	nonsense mediated decay (NMD) enhanced by the exon junction complex (EJC)		major pathway of rRNA processing in the nucleolus and cytosol	signaling by receptor tyrosine kinases
	nonsense mediated decay (NMD) enhanced by the exon junction complex (EJC)	signaling by interleukins	nonsense-mediated decay (NMD)		rRNA processing	ROS and RNS production in phagocytes
	nonsense-mediated decay (NMD)	signaling by SCF-KIT	respiratory electron transport		rRNA processing in the nucleus and cytosol	interleukin-6 signaling
	GTP hydrolysis and joining of the 60S ribosomal subunit		GTP hydrolysis and joining of the 60S ribosomal subunit		metabolism of non-coding RNA	insulin receptor recycling
	ribosomal scanning and start codon recognition		SRP-dependant cotranslational protein taregting to membrane		snRNP assembly	signaling by SCF-KIT
	translation initiation complex formation		formation of the ternary complex, and subsequently, the 43S complex		S phase	regulation of IFNG signaling
	activation of the mRNA upon binding of the cap-binding complex and eIFs, and subsequent biding to 43S		ribosomal scanning and start codon recognition		aerobic respiration and respiratory electron transport	interferon alpha/beta signaling
	respiratory electron transport		translation initiation complex formation		L13a-mediated translational silencing of ceruloplasmin expression	interferon gamma signaling
	formation of the ternary complex, and subsequently, the 43S complex		activation of the mRNA upon binding of the cap-binding complex and eIFs, and subsequent biding to 43S		Cap-dependent translation inhibition	iron uptake and transport
	DNA strand elongation		RNA Pol II CTD phosphorylation and interaction with CE		complex I biogenesis	interleukin-6 family signaling
					G1/S transition	interleukin-2 signaling
	BY CONDITION - KEGG
	Uninfected		BCG		Mb3601
	Nreg	Nconv	Nreg	Nconv	Nreg	Nconv
	ribosome	cAMP signaling pathway	ribosome	endocytosis	Ribosome	autophagy - animal
	prion disease	autophagy - animal	huntington disease	notch signaling pathway	Pathways of neutrodegeneration - multiple disease	osteoclast differentiation
	alzheimer disease	lysosome	pathways of neurodegeneration - multiple disease	autophagy - animal	oxidative phosphorylation	Fc gamma R-mediated phagocytosis
	huntington disease	ABC transporters	oxidative phosphorylation	Fc gamma R-mediated phagocytosis	aminoacyl-tRNA biosynthesis	notch signaling pathway
	DNA replication	notch signaling pathway	propanoate metabolism	kaposi sarcoma-associated herpesvirus infection	thermogenesis	endocytosis
	pathways of neurodegeneration - multiple disease	chemokine signaling pathway	asthma	FoxO signaling pathway	parkinson disease	Yersinia infection
	ribosome biogensesis in eukaryotes	kaposi sarcoma-associated herpesvirus infection	protein processing in endoplasmic reticulum	hepatitis B	rheumatoid arthritis	kaposi sarcoma-associated herpesvirus infection
	chemical carcinogenesis - reactive oxygen species	Fc gamma R-mediated phagocytosis	RNA polymerase	chemokine signaling pathway	ribosome biogenesis in eukaryotes	hepatitis B
	asthma	antifolate resistance	thermogenesis	Yersinia infection	amyotrophic lateral sclerosis	chemokine signaling pathway
	protein processing in endoplasmic reticulum	endocytosis	DNA replication	osteoclast differentiation	coronavirus disease - COVID-19	human papillomavirus infection
	rheumatoid arthritis	NOD-like receptor signaling pathway	nucleocytoplasmic transport	NOD-like receptor signaling pathway	protein processing in endoplasmic reticulum	NOD-like receptor signaling pathway
	proteasome	osteoclast differentiation	nucleotide metabolism	tuberculosis	prion disease	influenza A
	RNA polymerase	human papillomavirus infection	valine, leucine and isoleucine degradation	phospholipase D signaling pathway	nucleotide metabolism	mTOR signaling pathway
	allograft rejection	human cytomegalovirus infection	primary immunodeficiency	salmonella infection	DNA replication	natural killer cell mediated cytotoxicity
	NF-kappa B signaling pathway	Yersinia infection	parkinson disease	Fc epsilon RI signaling pathway	chemical carcinogenesis - reactive oxygen species	PD-L1 expression and PD-1 checkpoint pathway in cancer
	mismatch repair	hepatitis B	ribosome biogensesis in eukaryotes	natural killer cell mediated cytotoxicity	propanoate metabolism	measles
	nucleotide metabolism	chronic myeloid leukemia	allograft rejection	MAPK signaling pathway	RNA degradation	tuberculosis
	carbon metabolism	mTOR signaling pathway	prion disease	chronic myeloid leukemia	diabetic cardiomyopathy	hepatitis C
	coronavirus disease - COVID-19	phosphatidylinositol signaling system	RNA degradation	human T-cell leukemia virus 1 infection	intestinal immune network for IgA production	JAK-STAT signaling pathway
	RNA degradation	FoxO signaling pathway	intestinal immune network for IgA production	influenza A	allograft rejection	regulation of actin cytoskeleton
